# High Throughput Variant Libraries and Machine Learning Yield Design Rules for Retron Gene Editors

**DOI:** 10.1101/2024.07.08.602561

**Authors:** Kate D. Crawford, Asim G. Khan, Santiago C. Lopez, Hani Goodarzi, Seth L. Shipman

## Abstract

The bacterial retron reverse transcriptase system has served as an intracellular factory for single-stranded DNA in many biotechnological applications. In these technologies, a natural retron non-coding RNA (ncRNA) is modified to encode a template for the production of custom DNA sequences by reverse transcription. The efficiency of reverse transcription is a major limiting step for retron technologies, but we lack systematic knowledge of how to improve or maintain reverse transcription efficiency while changing the retron sequence for custom DNA production. Here, we test thousands of different modifications to the retron-Eco1 ncRNA and measure DNA production in pooled variant library experiments, identifying regions of the ncRNA that are tolerant and intolerant to modification. We apply this new information to a specific application: the use of the retron to produce a precise genome editing donor in combination with a CRISPR-Cas9 RNA-guided nuclease (an editron). We use high-throughput libraries in *S. cerevisiae* to additionally define design rules for editrons. We extend our new knowledge of retron DNA production and editron design rules to human genome editing to achieve the highest efficiency retron-Eco1 editrons to date.
