## Supplemental Tables 1-5 for "High Throughput Variant Libraries and Machine Learning Yield Design Rules for Retron Gene Editors"

### Sheet: Supplemental Table 1, Stats
	Figure 1
	Panel	Biological Replicates	Comparison	Test	P value	P value summary
	g	3	Effect of breaking stem P4	one-way ANOVA	<0.0001	****
			Follow-up: wt vs. broken at position 1	Dunnett's multiple comparisons test (corrected)	0.005	**
			Follow-up: wt vs. broken at position 2	Dunnett's multiple comparisons test (corrected)	0.0658	ns
			Follow-up: wt vs. broken at position 3	Dunnett's multiple comparisons test (corrected)	0.6357	ns
			Follow-up: wt vs. broken at position 4	Dunnett's multiple comparisons test (corrected)	0.0254	*
			Follow-up: wt vs. broken at position 5	Dunnett's multiple comparisons test (corrected)	0.0261	*
			Follow-up: wt vs. broken at position 6	Dunnett's multiple comparisons test (corrected)	0.0194	*
			Follow-up: wt vs. broken at position 7	Dunnett's multiple comparisons test (corrected)	0.0007	***
			Follow-up: wt vs. broken at position 8	Dunnett's multiple comparisons test (corrected)	0.003	**
			Follow-up: wt vs. broken at position 9	Dunnett's multiple comparisons test (corrected)	0.8412	ns
			Follow-up: wt vs. broken at position 10	Dunnett's multiple comparisons test (corrected)	0.9952	ns
			Follow-up: wt vs. broken at position 11	Dunnett's multiple comparisons test (corrected)	0.6696	ns
			Follow-up: wt vs. broken at position 12	Dunnett's multiple comparisons test (corrected)	0.9819	ns
			Follow-up: wt vs. broken at position 13	Dunnett's multiple comparisons test (corrected)	0.3897	ns
			Follow-up: wt vs. broken at position 14	Dunnett's multiple comparisons test (corrected)	0.5308	ns
			Follow-up: wt vs. broken at position 15	Dunnett's multiple comparisons test (corrected)	>0.9999	ns
			Follow-up: wt vs. broken at position 16	Dunnett's multiple comparisons test (corrected)	0.6523	ns
			Follow-up: wt vs. broken at position 17	Dunnett's multiple comparisons test (corrected)	0.2222	ns
			Follow-up: wt vs. broken at position 18	Dunnett's multiple comparisons test (corrected)	0.0045	**
			Follow-up: wt vs. broken at position 19	Dunnett's multiple comparisons test (corrected)	0.3919	ns
			Follow-up: wt vs. broken at position 20	Dunnett's multiple comparisons test (corrected)	0.0164	*
			Follow-up: wt vs. broken at position 21	Dunnett's multiple comparisons test (corrected)	0.0208	*
			Follow-up: broken vs. fixed at position 1	Two-sample t-test (Bonferroni corrected)	0.0033	**
			Follow-up: broken vs. fixed at position 4	Two-sample t-test (Bonferroni corrected)	0.0137	*
			Follow-up: broken vs. fixed at position 5	Two-sample t-test (Bonferroni corrected)	0.0074	**
			Follow-up: broken vs. fixed at position 6	Two-sample t-test (Bonferroni corrected)	0.0155	*
			Follow-up: broken vs. fixed at position 7	Two-sample t-test (Bonferroni corrected)	0.0003	**
			Follow-up: broken vs. fixed at position 8	Two-sample t-test (Bonferroni corrected)	0.0195	*
			Follow-up: broken vs. fixed at position 18	Two-sample t-test (Bonferroni corrected)	0.994	ns
			Follow-up: broken vs. fixed at position 20	Two-sample t-test (Bonferroni corrected)	0.0162	*
			Follow-up: broken vs. fixed at position 21	Two-sample t-test (Bonferroni corrected)	0.0032	**
	h	3	Effect of breaking stem P2	one-way ANOVA	<0.0001	****
			Follow-up: wt vs. broken at position 1	Dunnett's multiple comparisons test (corrected)	<0.0001	****
			Follow-up: wt vs. broken at position 2	Dunnett's multiple comparisons test (corrected)	<0.0001	****
			Follow-up: wt vs. broken at position 3	Dunnett's multiple comparisons test (corrected)	<0.0001	****
			Follow-up: wt vs. broken at position 4	Dunnett's multiple comparisons test (corrected)	<0.0001	****
			Follow-up: wt vs. broken at position 5	Dunnett's multiple comparisons test (corrected)	<0.0001	****
			Follow-up: wt vs. broken at position 6	Dunnett's multiple comparisons test (corrected)	<0.0001	****
			Follow-up: wt vs. broken at position 7	Dunnett's multiple comparisons test (corrected)	0.7977	ns
			Follow-up: wt vs. broken at position 8	Dunnett's multiple comparisons test (corrected)	0.0029	**
			Follow-up: broken vs. fixed at position 1	Two-sample t-test (Bonferroni corrected)	0.0118	*
			Follow-up: broken vs. fixed at position 2	Two-sample t-test (Bonferroni corrected)	0.0057	**
			Follow-up: broken vs. fixed at position 3	Two-sample t-test (Bonferroni corrected)	<0.0001	****
			Follow-up: broken vs. fixed at position 4	Two-sample t-test (Bonferroni corrected)	0.4824	ns
			Follow-up: broken vs. fixed at position 5	Two-sample t-test (Bonferroni corrected)	0.0341	*
			Follow-up: broken vs. fixed at position 6	Two-sample t-test (Bonferroni corrected)	0.0923	ns
			Follow-up: broken vs. fixed at position 8	Two-sample t-test (Bonferroni corrected)	>0.9999	ns
	i	3	Effect of breaking stem P3	one-way ANOVA	<0.0001	****
			Follow-up: wt vs. broken at position 1	Dunnett's multiple comparisons test (corrected)	<0.0001	****
			Follow-up: wt vs. broken at position 2	Dunnett's multiple comparisons test (corrected)	<0.0001	****
			Follow-up: wt vs. broken at position 3	Dunnett's multiple comparisons test (corrected)	<0.0001	****
			Follow-up: wt vs. broken at position 4	Dunnett's multiple comparisons test (corrected)	<0.0001	****
			Follow-up: wt vs. broken at position 5	Dunnett's multiple comparisons test (corrected)	<0.0001	****
			Follow-up: broken vs. fixed at position 1	Two-sample t-test (Bonferroni corrected)	0.0041	**
			Follow-up: broken vs. fixed at position 2	Two-sample t-test (Bonferroni corrected)	0.0901	ns
			Follow-up: broken vs. fixed at position 3	Two-sample t-test (Bonferroni corrected)	0.4974	ns
			Follow-up: broken vs. fixed at position 4	Two-sample t-test (Bonferroni corrected)	0.3727	ns
			Follow-up: broken vs. fixed at position 5	Two-sample t-test (Bonferroni corrected)	0.5163	ns
	k	3	Effect of changing RT recognition motif UUU	one-way ANOVA	<0.0001	****
			All motifs except below	Follow-up Dunnett's multiple comparison test against UUU	<0.0001	****
			UUU vs. UUA	Dunnett's multiple comparisons test (corrected)	0.8991	ns
			UUU vs. AUU	Dunnett's multiple comparisons test (corrected)	0.0551	ns
	Figure 2
	Panel	Biological Replicates	Comparison	Test	P value	P value summary
	c	NA	Effect of P4 Stem GC % on ML predicted RT-DNA production	Linear regression
			Slope	-0.0156	<0.0001	****
			Intercept	0.7792	<0.0001	****
			R-squared	0.9352	NA	NA
	c	2	Effect of P4 Stem GC % on measured RT-DNA production	Linear regression
			Slope	-3.7995	0.0069	**
			Intercept	370.027	0.0002	***
			R-squared	0.6023	NA	NA
	Figure 3
	Panel	Biological Replicates	Comparison	Test	P value	P value summary
	e	9	Non-target strand vs target strand	one-sample t-test	<0.0001	****
	f	9	-16 cut site vs. 0 cut site	one-sample t-test (Bonferroni corrected)	<0.0001	****
			-8 cut site vs. 0 cut site	one-sample t-test (Bonferroni corrected)	0.1428	ns
			+8 cut site vs. 0 cut site	one-sample t-test (Bonferroni corrected)	<0.0001	****
			+16 cut site vs. 0 cut site	one-sample t-test (Bonferroni corrected)	0.0002	***
	g	9	54 nt donor length vs. 94 nt donor length	one-sample t-test (Bonferroni corrected)	<0.0001	****
			64 nt donor length vs. 94 nt donor length	one-sample t-test (Bonferroni corrected)	<0.0001	****
			78 nt donor length vs. 94 nt donor length	one-sample t-test (Bonferroni corrected)	0.0018	**
			112 nt donor length vs. 94 nt donor length	one-sample t-test (Bonferroni corrected)	0.4524	ns
	h	9	Effect of condition (donor center/cut site)	two-way ANOVA	<0.0001	****
	i	9	wild-type chassis vs. CRISPEY chassis	one-sample t-test (Bonferroni corrected)	>0.9999	ns
			16 bp P1 length chassis vs. CRISPEY chassis	one-sample t-test (Bonferroni corrected)	>0.9999	ns
			19 bp P1 length chassis vs. CRISPEY chassis	one-sample t-test (Bonferroni corrected)	0.3794	ns
			23 bp P1 length chassis vs. CRISPEY chassis	one-sample t-test (Bonferroni corrected)	0.2206	ns
			27 bp P1 length chassis vs. CRISPEY chassis	one-sample t-test (Bonferroni corrected)	0.0037	**
			8 bp P4 length chassis vs. CRISPEY chassis	one-sample t-test (Bonferroni corrected)	0.0891	ns
			10 bp P4 length chassis vs. CRISPEY chassis	one-sample t-test (Bonferroni corrected)	0.0276	*
			12 bp P4 length chassis vs. CRISPEY chassis	one-sample t-test (Bonferroni corrected)	0.0359	*
			14 bp P4 length chassis vs. CRISPEY chassis	one-sample t-test (Bonferroni corrected)	0.1025	ns
			deletion 136 chassis vs. CRISPEY chassis	one-sample t-test (Bonferroni corrected)	0.0604	ns
			deletion 139 chassis vs. CRISPEY chassis	one-sample t-test (Bonferroni corrected)	0.0191	*
			deletion 141 chassis vs. CRISPEY chassis	one-sample t-test (Bonferroni corrected)	0.1032	ns
			substitution C144T chassis vs. CRISPEY chassis	one-sample t-test (Bonferroni corrected)	0.0496	*
			substitution T147A chassis vs. CRISPEY chassis	one-sample t-test (Bonferroni corrected)	0.0187	*
			ML 1 chassis vs. CRISPEY chassis	one-sample t-test (Bonferroni corrected)	0.1822	ns
			ML 2 chassis vs. CRISPEY chassis	one-sample t-test (Bonferroni corrected)	0.0824	ns
			ML 3 chassis vs. CRISPEY chassis	one-sample t-test (Bonferroni corrected)	0.7171	ns
			ML 4 chassis vs. CRISPEY chassis	one-sample t-test (Bonferroni corrected)	0.0849	ns
			ML 5 chassis vs. CRISPEY chassis	one-sample t-test (Bonferroni corrected)	>0.9999	ns
			ML 6 chassis vs. CRISPEY chassis	one-sample t-test (Bonferroni corrected)	>0.9999	ns
			ML 7 chassis vs. CRISPEY chassis	one-sample t-test (Bonferroni corrected)	0.8407	ns
			ML 8 chassis vs. CRISPEY chassis	one-sample t-test (Bonferroni corrected)	0.0242	*
			ML 9 chassis vs. CRISPEY chassis	one-sample t-test (Bonferroni corrected)	0.0094	**
			ML 10 chassis vs. CRISPEY chassis	one-sample t-test (Bonferroni corrected)	0.8168	ns
	Figure 4
	Panel	Biological Replicates	Comparison	Test	P value	P value summary
	b	3	Effect of gRNA on indels	one-way ANOVA	<0.0001	****
			gRNA 2 vs gRNA 3	Bonferroni post-hoc (corrected)	0.0019	**
			gRNA 2 vs gRNA 5	Bonferroni post-hoc (corrected)	0.0016	**
			gRNA 3 vs gRNA 5	Bonferroni post-hoc (corrected)	0.0003	***
	c	3	54 nt donor length vs. 112 nt donor length	paired t-test	0.0253	*
	d	3	target strand donor complementarity vs. non-target strand	paired t-test	0.0436	*
	e	3	Effect of chassis	one-way ANOVA	0.0103	*
			a1/a2 27 bp extension vs. wild-type chassis	Dunnett's multiple comparisons test (corrected)	0.0046	**
			a1/a2 23 bp extension vs. wild-type chassis	Dunnett's multiple comparisons test (corrected)	0.0267	*
			ML 9 chassis vs. wild-type chassis	Dunnett's multiple comparisons test (corrected)	0.0993	ns
	g	3-6	Effect of donor center/cut site	one-way ANOVA	0.0002	***
			PAM-distal edit, centered donor vs. centered edit, centered donor	Dunnett's multiple comparisons test (corrected)	0.0012	**
			PAM-distal edit, 3' shifted donor vs. centered edit, centered donor	Dunnett's multiple comparisons test (corrected)	0.0016	**
			centered edit, 5' shifted donor vs. centered edit, centered donor	Dunnett's multiple comparisons test (corrected)	0.6191	ns
			centered edit, 3' shifted donor vs. centered edit, centered donor	Dunnett's multiple comparisons test (corrected)	0.9668	ns
			PAM-proximal edit, 5' shifted donor vs. centered edit, centered donor	Dunnett's multiple comparisons test (corrected)	0.0914	ns
			PAM-proximal edit, centered donor vs. centered edit, centered donor	Dunnett's multiple comparisons test (corrected)	0.0627	ns
			PAM-proximal edit, 3' shifted donor vs. centered edit, centered donor	Dunnett's multiple comparisons test (corrected)	0.0009	***
			PAM-distal edit, 5' shifted donor vs. centered edit, centered donor	Dunnett's multiple comparisons test (corrected)	0.0014	**

### Sheet: Supplemental Table 2, Plasmids
	Name	For Expression in	Genes	Promoter	Inducer (working concentration)	Used in (panels)	Reference
	pKDC.156	Mammalian	PAM -3 Construct; 112 nt donor	H1	N/A	4b	This work
	pKDC.158	Mammalian	PAM -5 Construct; 112 nt donor	H1	N/A	4b	This work
	pKDC.160	Mammalian	PAM 19 Construct; 112 nt donor	H1	N/A	4b	This work
	pAGK042	Mammalian	54 nt donor	H1	N/A	4c	This work
	pAGK043	Mammalian	112 nt donor	H1	N/A	4c&e	This work
	pAGK045	Mammalian	Complementary donor direction; 94 nt	H1	N/A	4d	This work
	pAGK103	Mammalian	5' edit; Left donor; 94 nt	H1	N/A	4g	This work
	pAGK047	Mammalian	5' edit; center donor; 94 nt	H1	N/A	4g	This work
	pAGK048	Mammalian	5' edit; right donor; 94 nt	H1	N/A	4g	This work
	pAGK049	Mammalian	Middle edit; left donor; 94 nt	H1	N/A	4g	This work
	pAGK050	Mammalian	Middle edit; center donor; 94 nt	H1	N/A	4d&g	This work
	pAGK051	Mammalian	Middle edit; right donor; 94 nt	H1	N/A	4g	This work
	pAGK052	Mammalian	3' edit; left donor; 94 nt	H1	N/A	4g	This work
	pAGK053	Mammalian	3' edit; center donor; 94 nt	H1	N/A	4g	This work
	pAGK054	Mammalian	3' edit; right donor; 94 nt	H1	N/A	4g	This work
	pKDC.298	Mammalian	chassis 1; 112 nt donor	H1	N/A	4e	This work
	pKDC.299	Mammalian	chassis 4; 112 nt donor	H1	N/A	4e	This work
	pKDC.300	Mammalian	chassis 20; 112 nt donor	H1	N/A	4e	This work
	pKDC.100	Yeast	Acceptor plasmid for variant libraries	Gal7	2% w/v galactose	3	This work
	pSCL194	Yeast	site 1/Cas9/Eco1 RT in HIS3 locus	Gal1/10	2% w/v galactose	3	This work
	pSCL195	Yeast	site 2/Cas9/Eco1 RT in HIS3 locus	Gal1/10	2% w/v galactose	3	This work
	pSCL368	Yeast	site 3/Cas9/Eco1 RT in HIS3 locus	Gal1/10	2% w/v galactose	3	This work
	pSLS.601	Bacteria	Acceptor plasmid for variant libraries	lac, T7	IPTG (1 mM), arabinose (13.3 mM)	1	Lopez et al (2022). Nat Chem Bio.
	pSLS.402	Bacteria	Retron-Eco1 RT expression plasmid	mphR	erythromycin (400 uM)	1	Lopez et al (2022). Nat Chem Bio.

### Sheet: Supplemental Table 3, Strains
	Name	Species	Parental Line	Genotype	Method
	pSCL.140	H. sapiens	HEK293T	Integrated	Lopez et al (2022). Nat Chem Bio.
	ySCL98	S. cerevisiae	BY4742	Integrated	Homologous recombination into the HIS3 locus, and selection in -HIS media: retron-Eco1 RT and Cas9 under Gal 1/10 promoter, site 1
	ySCL99	S. cerevisiae	BY4742	Integrated	Homologous recombination into the HIS3 locus, and selection in -HIS media: retron-Eco1 RT and Cas9 under Gal 1/10 promoter, site 2
	ySCL119	S. cerevisiae	BY4742	Integrated	Homologous recombination into the HIS3 locus, and selection in -HIS media: retron-Eco1 RT and Cas9 under Gal 1/10 promoter, site 3
	bSLS.114	E. coli	BL21-AI	Integrated	Lopez et al (2022). Nat Chem Bio.

### Sheet: Supplemental Table 4, Primers
	Name	Sequence	Purpose
	KDC451	CTTTCCCTACACGACGCTCTTCCGATCTGATCCCACCCGCCTTCTG	Illumina NGS Primers amplifying NPAS2 locus in humans
	AGK160	GGAGTTCAGACGTGTGCTCTTCCGATCTCCAGAAAACAGAAAAGGAGCTTAAATGAA
	oSCL079	CTTTCCCTACACGACGCTCTTCCGATCTCCCGAAAAGTGCCACCTGAC	Illumina NGS Primers amplifying site1-3 genomic locus in yeast
	oSCL080	GGAGTTCAGACGTGTGCTCTTCCGATCTTGGTTTCTTAGACGTACAAGCTGTG
	REp_plasmid_MiSeq_F	CTTTCCCTACACGACGCTCTTCCGATCTTGAATCTGAGTTACTGTCTGTTTTCC	Illumina NGS Primers amplifying variant plasmid pool in yeast
	yRC_MiSeq_R	GGAGTTCAGACGTGTGCTCTTCCGATCTTTGATAACGGACTAGCCTTATTTCAAC
	Eco1_Variant_Plasmids_for_Sequencing_F	CTTTCCCTACACGACGCTCTTCCGATCTNNNNNTTATGCTAGGTGATGCAGCGGATTTCATGAAAG	Amplifies ncRNA from variant library plasmids for Illumina sequencing
	Eco1_Variant_Plasmids_for_Sequencing_R	GGAGTTCAGACGTGTGCTCTTCCGATCTCATTTAACTATGATAAGATTCCGTATGCGCACC
	ssExt_pG6_anchor	GGAGTTCAGACGTGTGCTCTTCCGATCTGGGGGGH	Creates complementary strand from extended RT-DNA
	Eco1_msdloop_for_Sequencing_F	CTTTCCCTACACGACGCTCTTCCGATCTTCAGAAAAAACGGGTTGTCGCC	Amplifies barcodes in the msd loop from purified RT-DNA for Illumina sequencing
	Eco1_msdloop_for_Sequencing_R	GGAGTTCAGACGTGTGCTCTTCCGATCTGTTACAAGCTGTTTGTCGCCAG

### Sheet: Supp Table 5, Donors
	Experiment	Description	Plasmid	Donor
	4b	PAM -3; 112 nt donor	pKDC156	TCCTGTTGGGACCCTGATTCACACACCTCGTGACTGTCTACGCCACGTAGGACACATGGTAATCTCTGGTAAAGGCTGTACGGCATCCCTCCATTGTTCACTCTGGGGGTTC
	4b	PAM -5; 112 nt donor	pKDC158	GTTGGGACCCTGATTCACACACCTCGTGACTGTCTACGCCACGTAGGACACATCTTAATCTGGGGTAAAGGCTGTACGGCATCCCTCCATTGTTCACTCTGGGGGTTCTCCT
	4b	PAM 19; 112 nt donor	pKDC160	GTTGGGACCCTGATTCACACACCTCGTGACTGTCTACGCCACGTAGGACACATGGTAATCTGGGGTAAAGGCTGTACCTCATCCCTCCATTGTTCACTCTGGGGGTTCTCCT
	4c	54 nt donor	pAGK042	GACACATGGTTATCTGGGGTAAAGGCAGTACATCATCCCTCCATTGTTCACTCT
	4c&e	112 nt donor	pAGK043	ACACACCTCGTGACTGTCTACGCCACGTAGGACACATGGTTATCTGGGGTAAAGGCAGTACATCATCCCTCCATTGTTCACTCTGGGGGTTCATCACCTCAACCATTATGTC
	4d	Complementary donor direction; 94 nt	pAGK045	GTTGAGGTGATGAACCCCCAGAGTGAACAATGGAGGGATGATGTACTGCCTTTACCCCAGATAACCATGTGTCCTACGTGGCGTAGACAGTCAC
	4g	5' edit; Left donor; 94 nt	pAGK103	CTGCTTTCCTGTTGGGACCCTGATTCACACACCTCGTGACTGTCTACGCCACGTAGGACACAAGGTTATCTGGGGTAAAGGCTGTACATCATCC
	4g	5' edit; center donor; 94 nt	pAGK047	GACCCTGATTCACACACCTCGTGACTGTCTACGCCACGTAGGACACAAGGTTATCTGGGGTAAAGGCTGTACATCATCCCTCCATTGTTCACTC
	4g	5' edit; right donor; 94 nt	pAGK048	ACCTCGTGACTGTCTACGCCACGTAGGACACAAGGTTATCTGGGGTAAAGGCTGTACATCATCCCTCCATTGTTCACTCTGGGGGTTCATCACC
	4g	Middle edit; left donor; 94 nt	pAGK049	TGATTCACACACCTCGTGACTGTCTACGCCACGTAGGACACATGGTTATCTGGGGTAAAGGCAGTACATCATCCCTCCATTGTTCACTCTGGGG
	4d&g	Middle edit; center donor; 94 nt	pAGK050	GTGACTGTCTACGCCACGTAGGACACATGGTTATCTGGGGTAAAGGCAGTACATCATCCCTCCATTGTTCACTCTGGGGGTTCATCACCTCAAC
	4g	Middle edit; right donor; 94 nt	pAGK051	ACGTAGGACACATGGTTATCTGGGGTAAAGGCAGTACATCATCCCTCCATTGTTCACTCTGGGGGTTCATCACCTCAACCATTATGTCTCAGCT
	4g	3' edit; left donor; 94 nt	pAGK052	GTCTACGCCACGTAGGACACATGGTTATCTGGGGTAAAGGCTGTACATCATCCCTCCATTGTACACTCTGGGGGTTCATCACCTCAACCATTAT
	4g	3' edit; center donor; 94 nt	pAGK053	GACACATGGTTATCTGGGGTAAAGGCTGTACATCATCCCTCCATTGTACACTCTGGGGGTTCATCACCTCAACCATTATGTCTCAGCTCCAAAC
	4g	3' edit; right donor; 94 nt	pAGK054	GGGGTAAAGGCTGTACATCATCCCTCCATTGTACACTCTGGGGGTTCATCACCTCAACCATTATGTCTCAGCTCCAAACAAAATCTCCTCTGCT
	4e	112 nt donor	pKDC298	ACACACCTCGTGACTGTCTACGCCACGTAGGACACATGGTTATCTGGGGTAAAGGCAGTACATCATCCCTCCATTGTTCACTCTGGGGGTTCATCACCTCAACCATTATGTC
	4e	112 nt donor	pKDC299	ACACACCTCGTGACTGTCTACGCCACGTAGGACACATGGTTATCTGGGGTAAAGGCAGTACATCATCCCTCCATTGTTCACTCTGGGGGTTCATCACCTCAACCATTATGTC
	4e	112 nt donor	pKDC300	ACACACCTCGTGACTGTCTACGCCACGTAGGACACATGGTTATCTGGGGTAAAGGCAGTACATCATCCCTCCATTGTTCACTCTGGGGGTTCATCACCTCAACCATTATGTC
